# Pigment-dispersing factor neuropeptides act as multifunctional hormones and modulators in tardigrades

**DOI:** 10.1101/2024.07.30.605422

**Authors:** Soumi Dutta, Lars Hering, Milena M. Grollmann, Niklas Metzendorf, Vladimir Gross, Kazuharu Arakawa, Susanne Neupert, Monika Stengl, Friedrich W. Herberg, Georg Mayer

**Affiliations:** Department of Zoology, Institute of Biology, University of Kassel, Germany; BMBF Research Initiative for the Conservation of Biodiversity (FEdA), Senckenberg Nature Research Society, Frankfurt am Main, Germany; Institute for Advanced Biosciences, Keio University, Tsuruoka City, Yamagata, Japan; Department of Animal Physiology/Neuroethology, Institute of Biology, University of Kassel, Germany; Department of Biochemistry, Institute of Biology, University of Kassel, Germany

## Abstract

Pigment-dispersing factors (PDFs) are neuropeptides that play key roles in controlling the circadian rhythms in various insects, whereas their function remains elusive in other protostomes including tardigrades (water bears). Here we show that the three PDFs of the tardigrade *Hypsibius exemplaris* are co-localized in two pairs of inner lobe cells in the brain, whereas only one PDF occurs in four additional cerebral and two extracerebral cells. The axons of the inner lobe cells pass through the contralateral brain hemisphere, descend to the ventral nerve cord and terminate in two pairs of potential release sites in the posteriormost trunk ganglion. Using *in vitro* assays, we demonstrate that all three PDFs and their deorphanized receptor (PDFR) are functional. Widespread localization of PDFR suggests that tardigrade PDFs may act as multifunctional hormones and neuromodulators that control major functions including light detection, neural processing, locomotion, feeding, digestion, osmoregulation, growth, embryonic development, and oogenesis/reproduction.
