## Supplementary material for "Pigment-dispersing factor neuropeptides act as multifunctional hormones and modulators in tardigrades": Dutta_et_al_supplementary material: suppl_data_1.xlsx

### Sheet: Figure 2a,b
Figure 2a
		GenBank	Genome scaffold		Transcript	Gene	Exon1	Intron1	Exon2	Intron2	Exon3	Intron3	Exon4	Intron4	Exon5	Intron5	Exon6	Intron6	Exon7	Intron7	Exon8	Intron8	Exon9	Intron9	Exon10	Intron10	Exon11	Intron11	Exon12	Intron12	Exon13
		accession	accession		Length (bp)	Length (bp)	(bp)	(bp)	(bp)	(bp)	(bp)	(bp)	(bp)	(bp)	(bp)	(bp)	(bp)	(bp)	(bp)	(bp)	(bp)	(bp)	(bp)	(bp)	(bp)	(bp)	(bp)	(bp)	(bp)	(bp)	(bp)
	He-pdf-1	KP266565.1	MTYJ01000024.1		255	574	111		109		35
								126		193
	He-pdf-2	KP266566.1	MTYJ01000058.1		294	1401	117		177
								1107
	He-pdf-3	KP266567.1	MTYJ01000058.1	complement strand	339	643	117		222
								304
	Rv-pdf-1	GAU87584.1	BDGG01000001.1		258	469	111		147
								211
	Rv-pdf-2	GAV09064.1	BDGG01000020.1	complement strand	342	440	117		225
								98
Figure 2b
																														110
	He-pdfr-A	PQ050056.1	MTYJ01000129.1	complement strand	1581	10107	103		105		98		164		157		45		35		80		195		52		190		117		240
	He-pdfr-B	PQ050057.1	MTYJ01000129.1	complement strand	1557	10107		3794		2429		80		383		655		227		66		89		241		99		353		134	216
	Rv-pdfr	GAU98953.1	BDGG01000005.1	complement strand	1554	5341	88		105		95		103		55		154		45		35		80		253		190		351
								1619		901		83		93		63		367		81		76		159		62		283
													possible intron gains/losses

### Sheet: Figure 2c
He-PDF-1		BRET ratio [emission acceptor (515 nm)/emission donor (410 nm)]
				PDF Peptide (M)
Replicate	"-He-PDFR-A"	"-PDF"	"Forsk./IBMX"	10^-11	10^-10	10^-9	10^-8	10^-7	10^-6	10^-5
1	0.282555	0.23892	0.196774	0.247686	0.246927	0.238532	0.229569	0.18425	0.17464	0.194239
2	0.300622	0.229117	0.182547	0.251917	0.248725	0.224877	0.230808	0.218722	0.20568	0.200014
3	0.293495	0.242103	0.174623	0.241984	0.264999	0.266916	0.253413	0.200108	0.203728	0.214811
4	0.270162	0.2034		0.227603	0.250741	0.228036	0.248749	0.213401		0.205539
5		0.223301		0.261883	0.261803	0.260703	0.258297	0.21202	0.216368	0.200264
6		0.22952		0.259419	0.262495	0.246578	0.257353	0.199425	0.187369	0.239225
7		0.221399		0.24539	0.269663	0.259517	0.283201	0.203879	0.167163	0.217877
8		0.287251		0.26625	0.290299	0.260772	0.272697	0.213968	0.197724	0.180796
He-PDF-2
				PDF Peptide (M)
Replicate	"-He-PDFR-A"	"-PDF"	"Forsk./IBMX"	10^-11	10^-10	10^-9	10^-8	10^-7	10^-6	10^-5
1	0.281491	0.228873	0.193919	0.256089	0.242702	0.268202	0.231761	0.196292	0.184412	0.181863
2	0.302911	0.229614	0.183642	0.248925	0.267321	0.282471	0.232167	0.194387	0.186201	0.172614
3	0.283506	0.22447	0.194319	0.254876	0.232789	0.259029	0.209873	0.218859	0.21031	0.18503
4	0.287958	0.224129	0.175408	0.222066	0.248536	0.251204	0.25827	0.1983	0.200396	0.189996
5		0.262901		0.289262	0.284569	0.277396	0.220261	0.2341	0.196258	0.193436
6		0.26154		0.241021	0.241653	0.253842	0.201905	0.212622	0.194193	0.187056
7		0.25241		0.232494	0.244132	0.264946	0.260043	0.23955	0.203854	0.203773
8		0.247386		0.249353	0.291307	0.266043	0.238173	0.22449	0.224671	0.209064
He-PDF-3
				PDF Peptide (M)
Replicate	"-He-PDFR-A"	"-PDF"	"Forsk./IBMX"	10^-11	10^-10	10^-9	10^-8	10^-7	10^-6	10^-5
1	0.288392	0.23302	0.236248	0.263943	0.228284	0.248982	0.237586	0.188807	0.194643	0.186786
2	0.2896	0.23635	0.185953	0.271045	0.258675	0.272321	0.236148	0.174968	0.20878	0.194795
3	0.273543	0.240345	0.234399	0.2511	0.233532	0.273671	0.223435	0.196422	0.177585	0.188306
4	0.27053	0.245086	0.23386	0.255926	0.27199	0.258005	0.238752	0.184432	0.190752	0.204738
5		0.27389		0.268353	0.276908	0.232331	0.253899	0.20524	0.181284	0.196341
6		0.250317		0.257052	0.244655	0.273609	0.265597	0.202957	0.203092	0.207892
7		0.264074		0.292516	0.280448	0.291629	0.263605	0.240642	0.203091	0.202036
8		0.255434		0.292397	0.294675	0.249517	0.233347	0.231796	0.224167	0.204576

### Sheet: Figure 2d
He-PDF-1		BRET ratio [emission acceptor (515 nm)/emission donor (410 nm)]
				PDF Peptide (M)
Replicate	"-He-PDFR-B"	"-PDF"	"Forsk./IBMX"	10^-11	10^-10	10^-9	10^-8	10^-7	10^-6	10^-5
1	0.287577	0.211271	0.164526	0.211243	0.2304	0.23271	0.212238	0.181083	0.176769	0.184753
2	0.280355	0.227972	0.183403	0.208471	0.245609	0.252372	0.226212	0.176691	0.174018	0.172403
3	0.27046	0.235257	0.192858	0.196426	0.243945	0.242672	0.240662	0.169431	0.166313	0.177887
4	0.290056	0.243258	0.173514	0.201937	0.252476	0.258798	0.232044	0.180959	0.170634	0.169066
5		0.236449		0.210287	0.224096	0.246714	0.231681	0.179539	0.169209	0.182738
6		0.230354		0.221102	0.251738	0.301808	0.231216	0.177872	0.180157	0.18928
7		0.248137		0.21976	0.257663	0.240889	0.230722	0.169901	0.175331	0.187184
8		0.211323		0.219763	0.226734	0.25364	0.224867	0.165232	0.163428	0.17881
He-PDF-2
				PDF Peptide (M)
Replicate	"-He-PDFR-B"	"-PDF"	"Forsk./IBMX"	10^-11	10^-10	10^-9	10^-8	10^-7	10^-6	10^-5
1	0.266488	0.192312	0.184144	0.214737	0.219963	0.207426	0.198393	0.16174	0.163461	0.157123
2	0.24931	0.199665	0.20888	0.211821	0.213557	0.206523	0.192511	0.15632	0.16971	0.16877
3	0.265004	0.200988	0.183528	0.2241	0.233001	0.236711	0.207448	0.166024	0.178879	0.164451
4	0.270331	0.210477	0.224843	0.215979	0.235553	0.189147	0.201982	0.179079	0.185833	0.192743
5		0.210578		0.215855	0.226468	0.230658	0.19071	0.17361	0.187951	0.16501
6		0.213256		0.212608	0.225189	0.238274	0.204085	0.169438	0.166013	0.175701
7		0.208432		0.221295	0.228326	0.231172	0.205379	0.167774	0.172782	0.159564
8		0.195865		0.224044	0.221494	0.222567	0.207532	0.167679	0.18281	0.147041
He-PDF-3
				PDF Peptide (M)
Replicate	"-He-PDFR-B"	"-PDF"	"Forsk./IBMX"	10^-11	10^-10	10^-9	10^-8	10^-7	10^-6	10^-5
1	0.24055	0.206207	0.196231	0.247329	0.230503	0.203023	0.180645	0.167851	0.157226	0.181202
2	0.239534	0.209722	0.198503	0.241115	0.218284	0.216451	0.18673	0.169959	0.161896	0.194627
3	0.249092	0.225267	0.203084	0.242015	0.217156	0.229604	0.204447	0.172375	0.171147	0.206075
4	0.23455	0.200198	0.184213	0.283876	0.248501	0.215349	0.198937	0.193655	0.183494	0.181774
5		0.215728		0.224098	0.233445	0.216031	0.199462	0.176365	0.182669	0.180727
6		0.214445		0.234439	0.24703	0.226093	0.199771	0.180947	0.173202	0.178422
7		0.20921		0.258934	0.227638	0.227256	0.199004	0.187185	0.185078	0.200388
8		0.200079		0.237845	0.224344	0.226292	0.189919	0.171621	0.189366	0.182306
