## Supplementary material for "Pigment-dispersing factor neuropeptides act as multifunctional hormones and modulators in tardigrades": Dutta_et_al_supplementary material: suppl_data_2.xlsx

### Sheet: expression
	L22, mixed stages	H_active_10k_rep1	H_active_10k_rep2	H_active_10k_rep3
SRA Run	SRR14868527	SRR5218239	SRR5218240	SRR5218241
Gene	avg. # of matched nts per pos and Gb	avg. # of matched nts per pos and Gb	avg. # of matched nts per pos and Gb	avg. # of matched nts per pos and Gb
He-pdfr-A	21.1554	11.1329	12.0036	11.5949
He-pdfr-B	21.0709	12.0679	13.2702	12.3903
He-pdf-1	136.727	182.553	260.476	193.028
He-pdf-2	6.55318	16.4617	17.3002	13.0414
He-pdf-3	1.48469	3.06572	2.81533	1.65968
He-GAPDH	643.793	665.837	658.928	621.458
	normalized to He-GAPDH as reference [%]	normalized to He-GAPDH as reference [%]	normalized to He-GAPDH as reference [%]	normalized to He-GAPDH as reference [%]	mean	stdev
He-pdfr-A	0.0328606	0.0167201	0.0182168	0.0186575	0.0216138	0.00653292
He-pdfr-B	0.0327293	0.0181244	0.0201391	0.0199375	0.0227326	0.00582468
He-pdf-1	0.212378	0.274171	0.395303	0.310605	0.298114	0.0661923
He-pdf-2	0.010179	0.0247233	0.0262551	0.0209852	0.0205357	0.00627914
He-pdf-3	0.00230617	0.00460431	0.0042726	0.00267062	0.00346342	0.000990474
He-GAPDH	1	1	1	1	1	0

### Sheet: segemehl - raw data
			L22, mixed stages	reads	bp		H_active_10k_rep1	reads	bp		H_active_10k_rep2	reads	bp		H_active_10k_rep3	reads	bp
			SRR14868527	70923938	5390219288		SRR5218239	50344718	4531024620		SRR5218240	52994432	4769498880		SRR5218241	56283164	5065484760
Gene	Genbank Accession	Length [bp]	# of matched reads	mismatch [%]			# of matched reads	mismatch [%]			# of matched reads	mismatch [%]			# of matched reads	mismatch [%]
He-GAPDH	GJGU01018788	1008	46152	0.273853			33838	0.143144			35252	0.150696			35312	0.154543
He-pdfr-A	PQ050056.1	1581	2380	0.328991			888	0.211554			1008	0.227055			1034	0.217176
He-pdfr-B	PQ050057.1	1557	2334	0.307344			948	0.214602			1097	0.186378			1088	0.20228
He-pdf-1	KP266565.1	255	2479	0.250341			2346	0.102378			3524	0.114508			2774	0.130656
He-pdf-2	KP266566.1	294	137	0.259416			244	0.141282			270	0.168891			216	0.092688
He-pdf-3	KP266567.1	339	36	0.842182			53	1.27883			51	0.827887			32	1.04167

### Sheet: calculations
			L22, mixed stages	reads	bp				H_active_10k_rep1	reads	bp				H_active_10k_rep2	reads	bp				H_active_10k_rep3	reads
			SRR14868527	70923938	5390219288				SRR5218239	50344718	4531024620				SRR5218240	52994432	4769498880				SRR5218241	56283164	5065484760
Gene	Genbank Accession	Length [bp]	# of matched reads	mismatch [%]	# of matched nts per contig	avg. # of matched nts per position	avg. # of matched nts per pos and Gb		# of matched reads	mismatch [%]	# of matched nts per contig	avg. # of matched nts per position	avg. # of matched nts per pos and Gb		# of matched reads	mismatch [%]	# of matched nts per contig	avg. # of matched nts per position	avg. # of matched nts per pos and Gb		# of matched reads	mismatch [%]	# of matched nts per contig	avg. # of matched nts per position	avg. # of matched nts per pos and Gb
He-GAPDH	GJGU01018788	1008	46152	0.273853	3.49795e+06	3470.18	643.793		33838	0.143144	3.04106e+06	3016.93	665.837		35252	0.150696	3.1679e+06	3142.76	658.928		35312	0.154543	3.17317e+06	3147.98	621.458
He-pdfr-A	PQ050056.1	1581	2380	0.328991	180285	114.032	21.1554		888	0.211554	79750.9	50.4433	11.1329		1008	0.227055	90514	57.2511	12.0036		1034	0.217176	92857.9	58.7336	11.5949
He-pdfr-B	PQ050057.1	1557	2334	0.307344	176839	113.577	21.0709		948	0.214602	85136.9	54.6801	12.0679		1097	0.186378	98546	63.2922	13.2702		1088	0.20228	97721.9	62.763	12.3903
He-pdf-1	KP266565.1	255	2479	0.250341	187932	736.99	136.727		2346	0.102378	210924	827.152	182.553		3524	0.114508	316797	1242.34	260.476		2774	0.130656	249334	977.78	193.028
He-pdf-2	KP266566.1	294	137	0.259416	10385	35.3231	6.55318		244	0.141282	21929	74.5883	16.4617		270	0.168891	24259	82.5135	17.3002		216	0.092688	19422	66.0612	13.0414
He-pdf-3	KP266567.1	339	36	0.842182	2712.96	8.00283	1.48469		53	1.27883	4709	13.8909	3.06572		51	0.827887	4552	13.4277	2.81533		32	1.04167	2850	8.40708	1.65968

### Sheet: reference gene
	L22, mixed stages	H_active_10k_rep1	H_active_10k_rep2	H_active_10k_rep3
SRA Run	SRR14868527	SRR5218239	SRR5218240	SRR5218241				relative standard deviation
Gene	avg. # of matched nts per pos and Gb	avg. # of matched nts per pos and Gb	avg. # of matched nts per pos and Gb	avg. # of matched nts per pos and Gb		mean	stdev	RSD [%]
He-GAPDH	643.793	665.837	658.928	621.458		647.504	17.0206	2.62865
He-pdfr-A	21.1554	11.1329	12.0036	11.5949		13.9717	4.15894	29.7669
He-pdfr-B	21.0709	12.0679	13.2702	12.3903		14.6998	3.70455	25.2013
He-pdf-1	136.727	182.553	260.476	193.028		193.196	44.2398	22.8989
He-pdf-2	6.55318	16.4617	17.3002	13.0414		13.3391	4.2302	31.7127
He-pdf-3	1.48469	3.06572	2.81533	1.65968		2.25636	0.692642	30.6974
